# Tanycytic annexinA1-containing extracellular vesicles control thermogenesis by orchestrating microglial and neuronal functions

**DOI:** 10.1101/2025.10.12.681867

**Authors:** Rafik Dali, David Lopez-Rodriguez, Irina Kolotuev, Chaitanya Gavini, Tamara Deglise, Emmanuel Di Valentin, Antoine Rohrbach, Jeanne Buchs, Judith Estrada-Meza, Virginie Mansuy Aubert, Fanny Langlet

## Abstract

Obesity, a major global health issue, results from disrupted energy balance driven by chronic hypothalamic inflammation and altered intercellular communication. Among the diverse cells orchestrating this regulation, tanycytes—specialized ependymal cells at the brain–blood interface—have emerged as key modulators, yet the molecular mechanisms by which they influence surrounding cells remain poorly understood.

Here, we identify Annexin A1 (ANXA1) as a tanycyte-derived anti-inflammatory signal whose expression, localization, and secretion are dynamically regulated by nutritional state and altered under high-fat diet. During positive energy balance, ANXA1 is secreted in CD9⁺ extracellular vesicles (EV), remodeling hypothalamic networks by altering microglial morphology, synaptic density, and neuronal activation. These EV-mediated effects extend systemically to regulate brown adipose tissue thermogenesis, glucose homeostasis, and overall energy balance.

Our findings reveal a previously unrecognized tanycyte–microglia–neuron signaling axis and highlight EV-mediated glial communication as a potential therapeutic target in obesity-associated neuroinflammation.
