## Supplemental Table 2 for "Tanycytic annexinA1-containing extracellular vesicles control thermogenesis by orchestrating microglial and neuronal functions"

### Sheet: Sheet1
			TanAnxa1+/+	TanAnxa1+/-	TanAnxa1-/-	Diff
	BW (grams; at sacrifice; 7w post viral injection)	Mean	31.985	32.4508	33.9483
		SEM	0.499611	0.552372	1.11402
	dBW (grams; 4w post viral injection)	Mean	0.554	1.04556	1.61
		SEM	0.232263	0.421562	0.532873
	dBW (grams; at sacrifice; 7w post viral injection)	Mean	1.13	0.72	1.805
		SEM	0.423379	0.255016	0.306064
	Glycemia (mM; 4w post viral injection)	Mean	9.04	9.1	9.7
		SEM	0.581893	0.240947	0.273252
	Temperature (°C; 4w post viral injection)	Mean	37.76	38.5889	38.8167	****
		SEM	0.0678233	0.0696109	0.153659
	Corticosterone (ng/ml; after cold exposure)	Mean	242.618	212.885	219.747
		SEM	25.9508	27.71	40.4881
